# Non-resolving neuroinflammation regulates axon regeneration in chronic spinal cord injury

**DOI:** 10.1101/2024.04.19.590106

**Authors:** Andrew N. Stewart, Christopher C. Bosse-Joseph, Reena Kumari, William M. Bailey, Kennedy A. Park, Victoria K. Slone, John C. Gensel

## Abstract

Chronic spinal cord injury (SCI) lesions retain increased densities of microglia and macrophages. In acute SCI, macrophages induce growth cone collapse, facilitate axon retraction away from lesion boundaries, as well as play a key role in orchestrating the growth-inhibitory glial scar. Little is known about the role of sustained inflammation in chronic SCI, or whether chronic inflammation affects repair and regeneration. We performed transcriptional analysis using the Nanostring Neuropathology panel to characterize the resolution of inflammation into chronic SCI, to characterize the chronic SCI microenvironment, as well as to identify spinal cord responses to macrophage depletion and repopulation using the CSF1R inhibitor, PLX-5622. We determined the ability for macrophage depletion and repopulation to augment axon growth into chronic lesions both with and without regenerative stimulation using neuronal-specific PTEN knockout (PTEN-KO). PTEN-KO was delivered with spinal injections of retrogradely transported adeno associated viruses (AAVrg’s). Both transcriptional analyses and immunohistochemistry revealed the ability for PLX-5622 to significantly deplete inflammation around and within chronic SCI lesions, with a return to pre-depleted inflammatory densities after treatment removal. Neuronal-specific transcripts were significantly elevated in mice after inflammatory repopulation, but no significant effects were observed with macrophage depletion alone. Axon densities significantly increased within the lesion after PLX-5622 treatment with a more consistent effect observed in mice with inflammatory repopulation. PTEN-KO did not further increase axon densities within the lesion beyond effects induced by PLX-5622. We identified that PLX-5622 increased axon densities within the lesion that are histologically identified as 5-HT^+^ and CGRP^+^, both of which are not robustly transduced by AAVrg’s. Our work identified that increased macrophage/microglia densities in the chronic SCI environment may be actively retained by homeostatic mechanisms likely affiliated with a sustained elevated expression of CSF1 and other chemokines. Finally, we identify a novel role of sustained inflammation as a prospective barrier to axon regeneration in chronic SCI.

**Highlights:**

- Macrophages and microglia repopulate the chronically injured spinal cord after depletion.
- CSF1R antagonism in chronic SCI augments the growth of specific axon types in the lesion.
- CSF1R antagonism does not augment a PTEN-knockout-induced functional recovery.
