## Supplemental Table 1 for "Non-resolving neuroinflammation regulates axon regeneration in chronic spinal cord injury"

### Sheet: Table 1 (2)
								Naïve vs Chronic SCI								Macrophage Depletion and Repopulation with PLX-5622
Gene	Naïve vs Chronic SCI		Chronic vs PLX		Chronic vs Repop			Naive				Chronic				Chronic				PLX				Repop
ID	p	q	p	q	p	q		Mean	SD	N		Mean	SD	N		Mean	SD	N		Mean	SD	N		Mean	SD	N
Adra2a	0.001301	0.00197	0.079393	0.408921	0.000498	0.007763		449.07	49.457	6		612.485	72.6918	6		329.003	38.8919	6		374.48	42.2107	6		477.05	30.4498	4
Amigo1	1.3e-05	5.3e-05	0.158052	0.531695	0.000956	0.009946		279.44	31.1683	6		148.988	22.7945	6		79.16	11.6159	6		90.1333	13.2975	6		129.412	22.4126	4
Ap3m2	0.019694	0.023633	0.523001	0.832532	0.039122	0.079426		144.898	13.1062	6		120.313	16.4832	6		78.9067	16.7855	6		72.8533	28.5581	6		103.037	7.87789	4
Apoe	<0.000001	<0.000001	0.00016	0.001918	0.681539	0.718378		6271.07	343.67	6		41618.9	8135.45	6		24298.9	4709.82	6		14455.4	1288.62	6		26150.2	6358.14	4
App	0.014747	0.017963	0.955823	0.983603	0.00274	0.018239		8549.18	657.532	6		7651.02	339.491	6		4680.76	550.951	6		4646.38	218.971	6		6061.47	330.246	4
Arc	0.00012	0.000303	0.087393	0.413131	0.031998	0.073723		90.165	8.73133	6		55.1317	9.87178	6		27.3867	9.23917	6		41.9417	18.6349	6		41.165	5.20323	4
Atcay	0.000102	0.000267	0.480245	0.82193	0.157115	0.209487		819.535	44.2484	6		315.993	103.535	6		165.418	57.3869	6		183.76	38.0045	6		245.385	91.2314	4
Bdnf	0.053901	0.06022	#N/A	#N/A	#N/A	#N/A		47.1133	7.05096	6		36.6383	8.69612	6		#N/A	#N/A	#N/A		#N/A	#N/A	#N/A		#N/A	#N/A	#N/A
C1qa	<0.000001	<0.000001	<0.000001	<0.000001	0.945715	0.970248		514.455	41.5281	6		5842.27	530.9	6		2981.84	334.712	6		1015.58	112.089	6		3005.67	716.528	4
C1qb	<0.000001	<0.000001	8e-06	0.000117	0.352312	0.399974		662.983	54.889	6		6007.38	635.354	6		2923.84	558.413	6		1242.6	181.896	6		3399.14	864.545	4
C1qc	<0.000001	<0.000001	<0.000001	6e-06	0.558133	0.600475		556.362	30.1587	6		5990.25	586.798	6		2570.69	199.696	6		1015.52	170.67	6		2770.64	638.584	4
C3	<0.000001	<0.000001	0.009642	0.079167	0.688601	0.720951		1063.23	109.361	6		9573.47	1880.55	6		5070.62	956.425	6		3766.4	406.805	6		5321.33	981.19	4
C4a	<0.000001	<0.000001	0.580613	0.835387	0.189844	0.242752		25.2133	2.91746	6		97.855	6.99287	6		51.825	10.2884	6		48.53	14.4318	6		66.6325	20.3771	4
Cacna1a	0.002536	0.003542	0.830976	0.971201	0.039822	0.079426		337.057	40.0502	6		229.743	44.7988	6		115.892	25.0554	6		111.973	17.8988	6		152.295	12.487	4
Cacna1b	5.6e-05	0.000177	0.531055	0.835387	0.011191	0.045941		94.085	11.2938	6		50.925	9.35894	6		26.695	7.53543	6		30.7333	10.9826	6		43.7625	7.42469	4
Cacnb4	0.000194	0.000422	0.940956	0.983603	0.010208	0.044234		394.482	49.0001	6		172.448	48.564	6		81.0083	27.1828	6		93.7333	45.894	6		152.493	41.0382	4
Cadm3	0.000903	0.001407	0.209325	0.570699	0.00609	0.033821		1048.07	151.713	6		577.587	140.671	6		282.813	58.5985	6		336.978	67.1764	6		481.82	99.851	4
Calb1	0.000264	0.000508	0.975978	0.983603	0.035556	0.074955		319.34	41.784	6		138.912	42.6808	6		71.2883	23.8379	6		77.5533	34.0829	6		118.972	30.6496	4
Calb2	0.000245	0.000491	0.563462	0.835387	0.380727	0.424239		1829.45	101.937	6		661.327	248.734	6		400.428	133.807	6		438.205	100.902	6		484.058	126.98	4
Camk2b	2.5e-05	9.4e-05	0.499867	0.829567	0.248363	0.302692		298.587	20.8041	6		139.958	29.3779	6		77.0183	21.3064	6		85.5783	21.0866	6		99.205	28.7458	4
Ccl12	1.3e-05	5.3e-05	5e-06	8.2e-05	0.031918	0.073723		28.0567	8.49263	6		121.362	46.4564	6		68.2383	23.6974	6		20	0	6		109.93	26.1514	4
Ccl5	<0.000001	2e-06	0.798113	0.950424	0.04966	0.09268		22.5567	5.24098	6		100.69	23.7453	6		44.21	13.8427	6		42.0483	15.8494	6		81.6	31.4713	4
Ccr2	0.0001	0.000265	0.415329	0.759296	0.040222	0.079426		34.375	8.5771	6		117.988	43.968	6		55.6917	24.2438	6		42.5967	13.7281	6		103.165	25.1185	4
Ccr5	0.000207	0.00043	#N/A	#N/A	#N/A	#N/A		24.08	1.70241	6		50.5033	15.3851	6		#N/A	#N/A	#N/A		#N/A	#N/A	#N/A		#N/A	#N/A	#N/A
Cd33	<0.000001	<0.000001	0.002147	0.022324	0.283453	0.335355		52.1683	11.0042	6		171.898	12.9815	6		100.482	16.4079	6		48.61	16.6833	6		111.802	13.5272	4
Cd40	0.007132	0.009318	#N/A	#N/A	#N/A	#N/A		20.8983	1.94351	6		28.5733	5.50575	6		#N/A	#N/A	#N/A		#N/A	#N/A	#N/A		#N/A	#N/A	#N/A
Cd68	<0.000001	<0.000001	<0.000001	1.6e-05	0.971178	0.977444		97.8367	10.8226	6		2311.79	172.798	6		1270.74	110.417	6		717.088	68.5491	6		1286.91	240.345	4
Cd9	<0.000001	<0.000001	0.019556	0.127115	0.000397	0.006876		1106.96	284.845	6		5684.73	268.342	6		2470.62	265.901	6		2088.92	232.359	6		3636.95	406.394	4
Cdk5	0.000266	0.000508	0.93537	0.983603	0.021185	0.064177		353.912	54.3695	6		224.745	29.2949	6		129.873	23.1484	6		130.537	20.8795	6		184.933	39.8095	4
Cdk5r1	0.000536	0.000905	0.257743	0.600119	0.021397	0.064177		443.342	41.1658	6		241.112	61.9523	6		117.643	25.2318	6		138.422	28.6896	6		178.423	37.2228	4
Chl1	<0.000001	<0.000001	0.017254	0.117028	0.015014	0.055765		363.312	29.9058	6		661.162	40.4936	6		317.245	37.5566	6		265.197	24.1091	6		403.152	47.8119	4
Chrna7	0.000266	0.000508	0.20941	0.570699	0.00888	0.03958		260.497	27.8163	6		134.537	34.8601	6		63.1567	15.3437	6		76.3983	15.6696	6		115.343	28.7929	4
Clu	<0.000001	<0.000001	0.214952	0.570699	0.006152	0.033821		10980	501.058	6		31681.8	3094.29	6		15009.7	2724.1	6		17108	3161.02	6		21579.6	2492.72	4
Cnr1	6e-05	0.000186	0.484728	0.82193	0.004102	0.024611		165.23	11.0557	6		91.9517	17.9773	6		42.625	6.34737	6		53.3683	20.0221	6		64.625	11.6465	4
Cntf	0.088235	0.096581	0.223572	0.570699	0.013057	0.049734		26.565	3.37671	6		34.46	8.29847	6		22.075	5.03873	6		25.395	4.59194	6		30.685	3.17996	4
Cntn1	0.150177	0.163279	0.896567	0.97128	0.042321	0.081506		4137.82	295.269	6		3715.72	604.605	6		2021.12	302.546	6		1988.76	228.515	6		2498.39	211.237	4
Cntn4	0.000137	0.000336	0.585337	0.835387	0.079994	0.119991		277.198	28.0649	6		154.802	31.0925	6		69.3817	21.1547	6		76.3983	20.3876	6		97.31	21.3844	4
Col4a1	0.001728	0.002521	0.166484	0.531695	0.035514	0.074955		37.435	10.7985	6		112.298	48.1266	6		58.2467	23.133	6		77.3267	22.6298	6		94.8	15.5307	4
Col4a2	0.003152	0.004327	0.348335	0.705717	0.052515	0.094165		102.645	33.2057	6		308.35	145.621	6		162.692	72.3716	6		188.217	45.3745	6		272.01	57.8776	4
Cplx1	0.000154	0.000366	0.974778	0.983603	0.260532	0.315062		1747.07	68.6255	6		701.938	228.755	6		442.638	156.875	6		425.767	95.7508	6		565.75	119.025	4
Csf1	<0.000001	<0.000001	0.177882	0.554993	0.021468	0.064177		248.165	15.9195	6		589.613	28.2636	6		288.235	43.7206	6		255.125	28.5708	6		372.858	38.9881	4
Csf1r	<0.000001	<0.000001	<0.000001	3e-06	0.215824	0.269763		593.587	39.8768	6		1840.44	263.973	6		774.328	109.307	6		267.665	32.5479	6		874.5	120.832	4
Csf2rb	1.8e-05	7e-05	0.036851	0.221108	0.587667	0.623647		20.04	0.0979796	6		55.4233	16.0188	6		37.3383	16.0541	6		22.5917	3.30123	6		40.0425	7.84988	4
CSPG4	5.1e-05	0.000166	0.250441	0.600119	0.040104	0.079426		48.2667	8.14729	6		113.573	26.4816	6		67.05	19.4649	6		52.31	17.1386	6		97.44	8.37349	4
Ctse	0.000434	0.000765	0.965562	0.983603	0.003039	0.018962		24.9467	12.1168	6		59.31	11.4709	6		22.785	3.40434	6		22.8467	3.22336	6		54.2275	28.1278	4
Cx3cl1	0.164741	0.176741	0.690097	0.889712	0.000396	0.006876		175.867	24.4757	6		154.947	21.6801	6		303.747	30.2793	6		316.97	53.6985	6		411.4	16.7625	4
Cx3cr1	<0.000001	<0.000001	<0.000001	<0.000001	0.020356	0.064177		378.088	26.3337	6		1439.33	249.328	6		715.188	90.509	6		229.667	25.699	6		910.715	121.772	4
Cxcl10	8.7e-05	0.000246	0.167007	0.531695	0.102983	0.146049		24.3383	6.15291	6		62.5433	15.4853	6		41.9167	8.84172	6		33.3067	12.3669	6		60.6625	21.6946	4
Cxcl12	2.9e-05	0.000106	0.773475	0.938054	0.031233	0.073723		492.738	136.104	6		1596.75	469.209	6		867.928	269.373	6		887.542	178.013	6		1352.53	305.899	4
Cxcl16	<0.000001	4e-06	0.273013	0.617246	0.031047	0.073723		91.4767	48.6147	6		885.127	179.244	6		474.27	74.6399	6		420.218	112.294	6		682.977	192.5	4
Cxcr4	<0.000001	<0.000001	0.715239	0.907132	0.151781	0.205894		50.7383	15.8583	6		323.39	34.5835	6		165.89	44.1186	6		170.227	25.4085	6		235.23	97.2237	4
Cybb	<0.000001	2e-06	0.000138	0.001798	0.998455	0.998455		44.1533	27.0459	6		780.597	81.3989	6		475.378	39.0075	6		243.967	61.3752	6		498.123	198.36	4
Dcx	0.029934	0.035397	#N/A	#N/A	#N/A	#N/A		34.7633	4.70391	6		27.9433	4.40783	6		#N/A	#N/A	#N/A		#N/A	#N/A	#N/A		#N/A	#N/A	#N/A
Dlg4	0.000338	0.000622	0.629532	0.858316	0.089803	0.130928		1014.83	109.685	6		476.385	135.888	6		249.398	56.0604	6		266.563	55.4742	6		324.77	55.3724	4
Efna1	0.001966	0.002833	0.015015	0.106472	0.000108	0.002802		114.633	19.7021	6		175.465	33.7474	6		76.8983	15.9965	6		97.255	8.21883	6		165.045	21.7372	4
Efna5	0.211038	0.220568	0.570231	0.835387	0.00257	0.018221		176.107	24.3392	6		156.468	26.6877	6		98.9333	13.7978	6		102.595	10.2744	6		142.678	19.0242	4
Efnb3	0.000439	0.000765	0.251024	0.600119	0.030866	0.073723		1384.02	150.497	6		838.593	166.667	6		482.875	82.3032	6		531.317	49.8362	6		653.697	106.174	4
Egf	0.00301	0.004168	0.40969	0.759296	0.577647	0.617212		24.4117	1.9782	6		37.3217	9.63724	6		26.3467	5.38738	6		23.81	3.9502	6		24.27	3.4134	4
Egfl7	6.2e-05	0.000189	0.012072	0.094164	5.5e-05	0.002802		415.975	31.8959	6		284.65	34.874	6		162.572	18.5614	6		201.357	24.6866	6		280.717	28.0338	4
Epha2	0.181287	0.193214	#N/A	#N/A	#N/A	#N/A		21.73	3.53636	6		25.4517	5.43848	6		#N/A	#N/A	#N/A		#N/A	#N/A	#N/A		#N/A	#N/A	#N/A
Epha3	0.001976	0.002833	0.997172	0.997172	0.056894	0.099725		24.4	6.90674	6		56.4933	21.8277	6		32.855	19.725	6		31.02	13.7454	6		53.0775	5.84066	4
Epha4	0.196254	0.206449	0.867757	0.97128	0.024659	0.069942		79.0917	13.8838	6		90.3633	14.2328	6		52.2267	9.17404	6		53.8067	19.5001	6		66.925	5.80499	4
Epha5	0.001316	0.001973	0.939488	0.983603	0.18416	0.23743		484.343	20.0674	6		321.305	73.8221	6		162.518	31.0731	6		159.307	14.9692	6		197.312	39.9974	4
Epha6	8.8e-05	0.000246	#N/A	#N/A	#N/A	#N/A		79.54	9.86321	6		43.23	7.89543	6		#N/A	#N/A	#N/A		#N/A	#N/A	#N/A		#N/A	#N/A	#N/A
Epha7	0.036995	0.043116	0.418586	0.759296	0.051927	0.094165		98.195	14.6231	6		119.615	16.4682	6		72.3017	17.3061	6		64.1733	29.6702	6		93.1575	7.15942	4
Esam	0.04469	0.051345	0.632733	0.858316	0.021804	0.064177		138.797	21.4442	6		169.297	22.9746	6		89.8917	24.9938	6		92.9117	10.2558	6		132.567	8.34544	4
Fcrls	<0.000001	<0.000001	5e-06	8.2e-05	0.330446	0.379041		80.6817	9.40987	6		893.862	97.4231	6		331.173	54.3414	6		131.993	24.3455	6		367.99	58.0509	4
Fgf12	4.3e-05	0.000146	0.292448	0.636673	0.007536	0.034576		1767.45	51.1185	6		703.83	200.451	6		341.048	95.2659	6		420.35	120.007	6		650.2	156.622	4
Fgf14	0.000169	0.000382	0.576647	0.835387	0.819894	0.847043		175.747	16.6297	6		103.482	19.7511	6		68.455	18.5209	6		62.5367	25.1545	6		69.69	13.7366	4
Fgf2	<0.000001	<0.000001	0.03521	0.219709	0.174339	0.228545		70.555	7.18124	6		275.913	18.2973	6		143.233	10.1816	6		127.475	11.7457	6		160.045	23.8306	4
Frmpd4	0.000922	0.001423	0.413286	0.759296	0.000716	0.009199		123.415	8.18785	6		85.1233	14.9002	6		64.3867	6.14837	6		58.2417	19.8727	6		93.855	11.6664	4
Gabrg2	0.00017	0.000382	0.895366	0.97128	0.218634	0.270689		371.895	30.5537	6		179.427	52.4563	6		104.02	35.2117	6		99.5333	25.768	6		135.137	34.9883	4
Gad2	0.000667	0.001092	0.586424	0.835387	0.035096	0.074955		770.535	59.6166	6		411.5	116.154	6		200.162	42.5001	6		212.928	38.5678	6		288.822	59.9195	4
Gdnf	0.012997	0.015951	#N/A	#N/A	#N/A	#N/A		20.0667	0.163299	6		30.3617	9.79864	6		#N/A	#N/A	#N/A		#N/A	#N/A	#N/A		#N/A	#N/A	#N/A
Glrb	1e-06	6e-06	0.158074	0.531695	0.006905	0.034404		3409.38	171.303	6		1716.04	254.805	6		954.042	147.773	6		1099	155.029	6		1385.09	203.962	4
Gnao1	0.011728	0.014503	0.278665	0.621026	0.032883	0.073723		1084.91	30.1291	6		828.718	168.443	6		449.885	86.3291	6		511.235	83.7855	6		645.215	139.167	4
Gpr84	0.000195	0.000422	#N/A	#N/A	#N/A	#N/A		20.8817	1.65762	6		40.9317	11.3297	6		#N/A	#N/A	#N/A		#N/A	#N/A	#N/A		#N/A	#N/A	#N/A
Gria1	0.008503	0.010762	0.785318	0.942381	0.202683	0.257061		389.638	17.7375	6		286.315	63.8793	6		140.377	36.9584	6		141.467	15.2291	6		175.35	42.5972	4
Gria2	0.003196	0.004351	0.895021	0.97128	0.283762	0.335355		535.16	24.9375	6		320.122	95.8784	6		158.613	52.2671	6		156.657	29.4406	6		194.315	42.5928	4
Gria3	0.000469	0.000808	0.078692	0.408921	0.002543	0.018221		794.892	68.6908	6		565.677	75.5285	6		295.797	42.6954	6		334.532	21.147	6		414.173	22.1405	4
Gria4	1.1e-05	5.1e-05	0.515475	0.832532	0.060618	0.102786		902.307	85.3155	6		402.907	80.4717	6		223.908	59.9709	6		247.575	58.1994	6		327.118	76.762	4
Grin1	0.006235	0.008279	0.615602	0.849858	0.024631	0.069942		218.155	31.2374	6		126.907	36.6042	6		54.0433	15.6037	6		67.575	28.7491	6		86.7825	20.3608	4
Grin2a	0.007198	0.009328	0.086913	0.413131	0.399236	0.441708		62.97	11.7591	6		38.95	10.0139	6		25.25	4.57532	6		21.33	1.81002	6		28.085	5.02403	4
Grin2b	0.016275	0.019675	0.600994	0.84464	0.353823	0.399974		153.222	30.6776	6		104.512	22.5098	6		59.0267	17.2949	6		54.1883	21.9726	6		67.905	8.66403	4
Grin2c	0.002448	0.003449	#N/A	#N/A	#N/A	#N/A		43.2083	2.84299	6		34.8583	3.83258	6		#N/A	#N/A	#N/A		#N/A	#N/A	#N/A		#N/A	#N/A	#N/A
Grin2d	0.000204	0.000429	0.886825	0.97128	0.329278	0.379041		94.4467	5.5235	6		60.485	12.151	6		27.9433	10.0229	6		28.035	6.66213	6		32.8425	6.89797	4
Grm1	0.000707	0.001134	0.297291	0.636673	0.166258	0.219798		95.17	15.7058	6		57.1117	10.6271	6		36.655	7.971	6		31.4767	9.56553	6		44.8475	8.03974	4
Grm5	0.002051	0.002914	0.255253	0.600119	0.082115	0.121999		330.998	54.3945	6		184	46.5355	6		80.89	21.3699	6		98.7283	25.8223	6		116.293	27.9683	4
Hcn1	0.000815	0.001282	0.115889	0.502185	0.007204	0.034404		542.602	82.506	6		320.705	65.8462	6		142.715	37.4219	6		178.765	35.9637	6		247.232	51.46	4
Hgf	<0.000001	4e-06	0.202123	0.570699	0.03197	0.073723		23.575	5.31448	6		94.22	22.5701	6		58.205	11.8869	6		46.8817	16.6224	6		86.4075	22.839	4
Homer1	0.008237	0.010554	0.19208	0.570699	0.027146	0.073036		218.018	25.3661	6		164.922	28.8778	6		86.1067	16.2514	6		98.6667	15.5809	6		121.397	23.2652	4
Htr5a	0.001502	0.002212	#N/A	#N/A	#N/A	#N/A		50.0883	9.6515	6		30.8033	5.63162	6		#N/A	#N/A	#N/A		#N/A	#N/A	#N/A		#N/A	#N/A	#N/A
Icam1	<0.000001	<0.000001	0.342194	0.702397	0.076374	0.117963		21.5267	2.88781	6		112.107	28.5787	6		49.6817	18.0916	6		38.4033	13.4779	6		76.56	13.6726	4
Icam2	0.381419	0.388615	0.570029	0.835387	0.138061	0.188925		73.835	14.0188	6		65.86	24.3777	6		48.215	13.6541	6		43.43	13.7328	6		61.4625	6.95998	4
Igf1	0.000423	0.000753	0.614721	0.849858	0.032659	0.073723		275.197	200.421	6		1618.39	813.689	6		780.31	423.733	6		798.838	159.052	6		1287.63	194.31	4
Irf8	<0.000001	<0.000001	0.01318	0.09791	0.11474	0.161256		40.26	5.41094	6		197.972	11.318	6		90.2783	10.6403	6		53.2933	19.1259	6		104.665	15.4937	4
Islr2	0.053447	0.060128	#N/A	#N/A	#N/A	#N/A		30.2883	10.3853	6		45.27	13.7261	6		#N/A	#N/A	#N/A		#N/A	#N/A	#N/A		#N/A	#N/A	#N/A
Itga5	<0.000001	3e-06	0.51814	0.832532	0.232196	0.285217		23.0617	3.63542	6		78.3233	17.5246	6		49.17	10.6858	6		45.1917	15.2224	6		56.3175	6.22424	4
Itga7	0.184896	0.195772	0.481696	0.82193	0.034393	0.074955		63.635	11.0947	6		70.5783	7.05701	6		32.3	13.2573	6		36.6883	10.7768	6		54.8825	12.8131	4
Itgal	3.8e-05	0.000133	0.007876	0.06826	0.096131	0.138856		21.7567	2.6487	6		48.2167	12.4351	6		34.4183	4.18784	6		25.5683	4.82247	6		38.5175	1.64372	4
itgam	<0.000001	<0.000001	<0.000001	<0.000001	0.957809	0.970248		113.118	15.5959	6		544.56	34.4816	6		284.65	35.8854	6		101.953	7.92481	6		289.935	66.069	4
Itgax	<0.000001	<0.000001	0.004414	0.043038	0.548202	0.593885		21.1867	2.90673	6		88.3567	14.9208	6		41.8967	7.47139	6		27.785	5.18898	6		38.715	6.78825	4
Jam3	0.948711	0.948711	0.156284	0.531695	0.001411	0.013758		1054.05	129.872	6		1051.9	45.7697	6		473.265	63.3557	6		523.023	51.55	6		663.08	41.0054	4
Katna1	4e-05	0.000139	0.415632	0.759296	0.000576	0.008175		86.6883	7.75334	6		125.633	10.9679	6		57.785	7.02877	6		52.375	18.7354	6		85.435	7.57053	4
Kcna1	0.000986	0.001506	0.226816	0.570699	0.00208	0.017493		1658.57	198.194	6		1057.56	248.578	6		547.522	97.6364	6		601.497	61.0023	6		822.06	88.3322	4
Kcnb1	0.701844	0.706204	0.84515	0.971201	6.5e-05	0.002802		107.555	14.8634	6		104.335	24.083	6		50.7833	6.01673	6		57.4433	21.2923	6		82.69	5.62386	4
L1cam	0.315079	0.323055	0.070346	0.391929	0.002403	0.018221		160.098	34.404	6		139.352	23.3292	6		97.2217	20.0936	6		115.94	11.7276	6		153.567	9.59732	4
Lama2	6.6e-05	0.000197	0.239173	0.592238	0.018583	0.060396		105.838	37.2015	6		417.355	151.742	6		197.168	85.1052	6		249.172	92.368	6		345.087	33.0088	4
Lamb2	0.000156	0.000366	0.675836	0.878901	0.06372	0.104635		149.397	66.8591	6		630.528	271.604	6		340.393	152.003	6		365.747	145.905	6		531.735	102.246	4
Lif	0.008274	0.010554	#N/A	#N/A	#N/A	#N/A		21.1383	2.78834	6		33.1783	8.94641	6		#N/A	#N/A	#N/A		#N/A	#N/A	#N/A		#N/A	#N/A	#N/A
Lrrc4	8.5e-05	0.000246	0.672657	0.878901	0.079278	0.119991		179.07	14.058	6		100.805	21.0177	6		57.43	17.9024	6		53.7033	16.8481	6		80.6475	17.9274	4
Map2	0.000246	0.000491	0.33591	0.698692	0.073905	0.116457		4527.43	367.295	6		2326.3	608.567	6		996.897	300.116	6		1160.91	273.597	6		1410.95	265.952	4
Mapt	0.010015	0.012481	0.775698	0.938054	0.027155	0.073036		743.713	23.767	6		586.04	105.432	6		310.355	54.3419	6		316.685	41.6022	6		425.355	67.7754	4
Mmp12	<0.000001	<0.000001	0.130041	0.507161	0.373895	0.419623		20	0	6		833.403	178.43	6		493.545	105.214	6		393.163	130.703	6		659.635	360.285	4
Mmp14	1.3e-05	5.3e-05	0.563455	0.835387	0.016011	0.058087		241.652	55.2152	6		900.925	299.532	6		522.99	165.536	6		566.593	153.807	6		896.347	205.425	4
Mmp16	0.248865	0.258437	0.302012	0.636673	0.002806	0.018239		97.6733	6.79733	6		92.2317	8.64297	6		60.5183	5.39295	6		52.6333	17.1706	6		75.2525	5.18515	4
Mmp19	<0.000001	2e-06	0.765566	0.938054	0.067019	0.107782		26.9167	5.51697	6		110.038	22.1719	6		53.8183	13.255	6		52.6567	17.3012	6		70.2725	7.87978	4
Mmp2	0.00139	0.002067	0.725179	0.912323	0.0688	0.109519		49.6817	18.5252	6		181.622	99.2143	6		112.268	53.3515	6		111.198	17.9545	6		176.435	34.3237	4
Mmp24	0.065572	0.072758	#N/A	#N/A	#N/A	#N/A		44.095	8.43002	6		35.1033	5.75952	6		#N/A	#N/A	#N/A		#N/A	#N/A	#N/A		#N/A	#N/A	#N/A
Mmp9	0.6313	0.639191	0.577521	0.835387	0.05976	0.102445		74.6067	27.5917	6		80.38	20.9308	6		32.5067	11.6276	6		28.4783	7.35811	6		47.12	5.39261	4
Ncam1	0.313704	0.323055	0.540898	0.835387	0.000826	0.009199		2048.95	140.053	6		2169.94	225.091	6		1065.54	90.1535	6		1035.19	69.2545	6		1399.96	106.736	4
Nefh	0.000493	0.00084	0.400315	0.759296	0.064629	0.105022		4765.3	815.497	6		2115.11	643.632	6		1217.57	349.328	6		1486.63	426.485	6		1937.28	555.065	4
Nefl	0.000158	0.000366	0.746714	0.931899	0.049905	0.09268		3029.22	112.41	6		1328.38	379.019	6		573.04	149.605	6		608.485	158.077	6		890.293	225.88	4
Negr1	0.000125	0.000312	0.812013	0.959651	0.063126	0.104635		841.71	65.2556	6		478.417	96.3987	6		251.522	53.7808	6		255.127	33.4758	6		351.42	91.2819	4
Neo1	0.050019	0.056665	0.127979	0.507161	0.001874	0.0172		308.977	26.3938	6		355.562	45.3016	6		199.158	26.7464	6		224.812	28.5437	6		288.642	36.4581	4
Nf1	0.039268	0.045438	0.09308	0.427075	0.000346	0.006876		440.855	23.5777	6		398.657	35.8654	6		306.887	24.5297	6		330.563	17.8716	6		407.145	22.9902	4
Ngf	0.005572	0.00746	0.47735	0.82193	0.32155	0.377156		20.6767	1.04922	6		52.085	29.4828	6		30.8317	16.1534	6		24.555	5.62049	6		37.7475	10.5723	4
NPTN	2e-06	1.1e-05	0.435583	0.781046	2.2e-05	0.002802		4400.15	100.135	6		3018.39	275.049	6		1366.87	116.409	6		1303.16	158.038	6		2047.79	91.5096	4
Nrg1	0.000117	0.0003	0.224526	0.570699	0.013071	0.049734		654.292	50.344	6		338.21	71.8782	6		154.363	32.6567	6		189.185	45.2326	6		240.625	53.4755	4
Nrxn1	0.000341	0.000622	0.908161	0.977056	0.007128	0.034404		621.348	24.3907	6		366.898	84.0812	6		175.285	32.1719	6		178.465	38.3351	6		262.29	36.9047	4
Ntng1	0.000595	0.000994	0.666827	0.878901	0.000819	0.009199		144.968	14.3665	6		92.5983	17.5918	6		45.145	6.79031	6		52.4983	18.0522	6		69.3225	5.63277	4
P2ry12	0.036531	0.042885	<0.000001	<0.000001	8.4e-05	0.002802		173.337	20.5324	6		145.672	19.138	6		63.5067	5.49065	6		20.8583	1.58955	6		88.0225	2.81184	4
Pecam1	0.152261	0.164442	0.161113	0.531695	0.037255	0.077491		161.47	16.0342	6		205.145	61.1431	6		122.918	36.0588	6		147.392	19.5475	6		179.725	21.9909	4
Ppp3ca	2.2e-05	8.3e-05	0.851839	0.971201	0.011132	0.045941		3521.56	106.923	6		2026.72	346.265	6		1144.82	209.066	6		1168.66	203.882	6		1758.33	379.537	4
Prkcg	0.008692	0.010915	0.639716	0.860307	0.007278	0.034404		65.9467	8.15566	6		48.0867	9.37035	6		23.9217	4.36127	6		25.3733	5.48101	6		37.5625	7.97662	4
Ptprn2	0.000646	0.001067	0.355742	0.711484	0.087038	0.128094		664.073	72.2654	6		357.218	97.13	6		185.077	59.5157	6		212.913	42.5921	6		276.202	70.7812	4
Rab3a	7.6e-05	0.000223	0.186864	0.570699	0.029462	0.073723		7213.87	223.59	6		2673.24	878.284	6		1241.16	358.462	6		1585.71	386.112	6		2031.64	505.983	4
Scn1a	0.000297	0.000554	0.298084	0.636673	0.0449	0.085419		1999.8	267.332	6		908.45	264.561	6		405.055	136.109	6		482.952	118.344	6		621.842	122.144	4
Scn2a1	0.006413	0.008446	0.381505	0.753352	0.11775	0.164008		382.438	54.3413	6		237.957	64.1433	6		128.602	35.5718	6		143.07	22.021	6		169.077	24.7139	4
Shank2	0.000203	0.000429	#N/A	#N/A	#N/A	#N/A		92.1217	5.0301	6		50.595	12.6545	6		#N/A	#N/A	#N/A		#N/A	#N/A	#N/A		#N/A	#N/A	#N/A
Shh	0.066209	0.072965	0.699518	0.894465	0.062776	0.104635		48.9883	9.59293	6		37.88	9.32427	6		25.955	9.62294	6		29.1633	13.2866	6		35.395	3.11915	4
Slc12a5	0.000296	0.000554	0.852914	0.971201	0.074824	0.116725		2171.22	295.466	6		914.392	288.899	6		456.498	131.994	6		467.673	115.499	6		681.102	176.876	4
Slc17a6	9.8e-05	0.000265	0.224028	0.570699	0.030451	0.073723		1198.86	75.007	6		463.895	149.416	6		221.892	65.1688	6		281.603	76.3644	6		374.595	105.303	4
Slc1a2	0.027441	0.032687	0.589055	0.835387	0.216156	0.269763		8872.93	997.386	6		7190.16	1136.09	6		3968.94	608.064	6		4150.78	514.34	6		4534.54	601.738	4
Slc32a1	9.9e-05	0.000265	0.498732	0.829567	0.154535	0.207823		545.587	61.2624	6		234.177	68.2656	6		127.553	43.9555	6		141.267	30.4373	6		182.695	50.5665	4
Slc8a1	0.003719	0.005021	0.963535	0.983603	0.72996	0.759159		498.537	92.5114	6		354.55	26.5363	6		246.208	63.0682	6		244.975	50.8924	6		257.798	54.2556	4
Slc9a6	3e-06	1.2e-05	0.139904	0.531695	0.000103	0.002802		1046.7	65.582	6		735.185	48.6012	6		371.767	37.3865	6		409.425	43.7224	6		606.327	74.1029	4
Snap91	0.000347	0.000625	0.755455	0.935326	0.057642	0.099913		1999.14	142.295	6		928.553	280.904	6		459.205	121.23	6		484.2	126.335	6		673.53	142.59	4
Snca	0.000264	0.000508	0.271758	0.617246	0.017944	0.060396		286.535	28.3352	6		167.472	37.7124	6		72.57	11.9432	6		80.1683	10.9685	6		102.317	18.427	4
Sncb	0.000723	0.001148	0.886432	0.97128	0.053161	0.09424		120.47	11.0506	6		57.0183	18.5835	6		37.625	14.1191	6		38.585	13.2583	6		57.0275	8.84806	4
Synj1	1.7e-05	6.6e-05	0.478331	0.82193	0.017106	0.059867		774.667	71.7798	6		437.668	65.9811	6		238.613	60.495	6		260.307	44.6757	6		378.553	72.0643	4
Syt1	5e-05	0.000165	0.93516	0.983603	0.033081	0.073723		141.21	17.6797	6		70.3683	14.2348	6		45.3383	14.2982	6		47.23	17.3684	6		71.4475	10.1084	4
Syt4	0.000707	0.001134	0.21988	0.570699	0.017269	0.059867		1400.9	120.92	6		726.428	211.118	6		321.578	82.2497	6		388.117	82.2176	6		537.715	134.124	4
Syt7	0.000155	0.000366	0.127111	0.507161	0.002131	0.017493		445.473	37.6269	6		232.208	57.2338	6		113.925	18.2222	6		136.34	24.7208	6		205.155	51.3491	4
Tgfb1	<0.000001	<0.000001	0.007282	0.066824	0.027697	0.073233		111.477	26.7136	6		681.272	126.63	6		384.69	61.1088	6		283.185	44.9287	6		495.805	66.9568	4
Tlr2	<0.000001	<0.000001	0.000847	0.009437	0.95303	0.970248		29.6917	4.23469	6		144.643	14.1934	6		78.9383	10.0762	6		40.5583	11.1837	6		79.045	7.65277	4
Tlr4	<0.000001	<0.000001	0.16035	0.531695	0.126484	0.174615		21.735	2.71067	6		112.07	29.5161	6		59.6133	12.649	6		46.3983	16.0304	6		75.855	16.213	4
Tmem119	1.2e-05	5.3e-05	0.060126	0.347393	0.006287	0.033821		234.048	23.9935	6		545.047	119.139	6		248.803	92.9034	6		170.447	33.4072	6		451.442	34.7803	4
Tnc	0.000236	0.000485	0.676078	0.878901	0.041548	0.081018		118.76	44.7043	6		322.758	83.4937	6		187.073	51.7416	6		173.68	32.6105	6		254.705	12.5511	4
Tnf	0.049823	0.056665	#N/A	#N/A	#N/A	#N/A		22.2183	4.57918	6		30.0733	7.88447	6		#N/A	#N/A	#N/A		#N/A	#N/A	#N/A		#N/A	#N/A	#N/A
Trem2	<0.000001	<0.000001	<0.000001	8e-06	0.483569	0.531244		94.5217	10.2091	6		1215.75	118.476	6		620.578	45.9913	6		282.957	41.395	6		679.155	154.755	4
Vegfa	0.000191	0.000422	0.863605	0.97128	0.077262	0.118165		379.13	25.7691	6		216.858	52.9725	6		140.327	20.2867	6		138.053	14.8649	6		171.537	26.9822	4
*Note: NA = RNA counts too low to assess, not included in the analysis. Naive vs Chronic SCI was assessed in a separate batch of Nanostring assessments from the Chronic SCI vs PLX and Repop groups. Chronic SCI mice from the PLX-depletion experiments were assessed with PLX and Repop groups on a separate Nanostring panel together at a different time. Variability between Chronic SCI conditions is du…
